# Loss of dispersal via ice nucleation activity constrains microbial evolution

**DOI:** 10.64898/2026.02.11.704803

**Authors:** Jonathan M. Jacobs, Zachary Konkel, Jelmer W. Poelstra, Jules Butchachas, Lillian Ebeling-Koning, Galit Renzer, Konrad Meister, Jason C. Slot, Stephen P. Cohen, Verónica Roman-Reyna, Cindy E. Morris

**Author notes:** Corresponding authors: Jonathan M. Jacobs, Cindy E. Morris. **Author Contributions:** ZK, JP, JB, CM, JJ conceptualized the research; ZK, JP, JB, JJ, SPC, JS, VRR carried out the research and investigations. Visualizations were created by ZK, JP, SPC, VRR. JJ, VRR, CM acquired funding for this project. JJ and CM coordinated and supervised this project. JJ and CM. ZK, JP, JB, CM, JJ, SPC, VRR, LEK, JS participated in writing and editing the manuscript. **Competing Interest Statement:** Authors declare that they have no competing interests.

## Abstract

The ability to disperse over long distances through the atmosphere is a common trait across the tree of life, facilitating resource access and increasing long-range gene flow. Loss of dispersal mechanisms, *viz*. flight, can occur in animals found on islands where documented phenotypic changes like loss of wingspan impedes longer distance travel to mate with the metapopulation. Bacteria also experience atmospheric flight and descend via bioprecipitation by catalyzing the freezing of cloud droplets with protein InaZ. InaZ triggers ice nucleation at temperatures near 0_∘_C(1). This ice nucleation activity (INA), a biophysical trait, enhances bacterial deposition through precipitation. The role of InaZ-mediated ice nucleation on bacterial dispersal is well documented, but the impact of loss of INA and thus reduction or loss of atmospheric dispersal on bacterial ecology and evolution has not been described. Here we show that the loss of the ancestral *inaZ* gene restricts bacterial dispersal and leads to significant genetic and ecological isolation across multiple genera. Through the analysis of available complete genomes, we demonstrate that lineages lacking functional *inaZ* experience major gene loss events, reduced recombination rates and a marked dependence on human-mediated or insect transmission. These INA-lacking bacteria exhibit an increased ecological signature of isolation that parallels the distribution of geographically isolated animals. Our results establish InaZ as a keystone biophysical trait that defines microbial dispersal strategies. We anticipate these findings will provide a framework for understanding how shifts in biophysical traits drive niche differentiation and changes in dispersal with downstream consequences for Earth system processes.

**Significance Statement:** Some microorganisms catalyze freezing of cloud droplets near 0°C via ice nucleation activity (INA) enhancing their deposition. We determined that loss of the gene encoding the INA protein in Gammaproteobacteria restricts bacterial dispersal. Bacteria that lost this ancestral trait compared to relatives with INA experienced distinct, major gene loss events, altered gene flow and marked dependence on transmission by plant tissues or insects and an increased ecological signature of isolation paralleling the geographically isolated plants and animals. We posit that gene loss for biophysical traits such as INA is a keystone example of the consequences of a biological trait defining microbial dispersal.
