## Supplemental Table 2 for "Loss of dispersal via ice nucleation activity constrains microbial evolution"

#ome	genus	id0	cov0	n_cov0	n_id0	c_cov0	c_id0	crd_0	acc_0	id1	cov1	n_cov1	n_id1	c_cov1	c_id1	crd_1	acc_1
psecor1	Pseudomonas	92.379	99.5	100.0	82.386	87.5	83.333	58	psecor1_mtdb3473
psesyr1	Pseudomonas	82.143	112.00000000000001	100.0	90.909	100.0	97.917	70	psesyr1_mtdb1639
xanarb11	Xanthomonas	79.128	81.94001276324187	53.431372549019606	61.468	50.602409638554214	59.524	77	xanarb11_mtdb558
xanarb4	Xanthomonas	81.84	78.36630504148053	53.431372549019606	61.468	50.602409638554214	59.524	74	xanarb4_mtdb3776
xancam15	Xanthomonas	80.298	72.8781110402042	76.47058823529412	50.641	62.65060240963856	59.615	68	xancam15_mtdb1134
xancam51	Xanthomonas	80.298	72.8781110402042	76.47058823529412	50.641	62.65060240963856	59.615	68	xancam51_mtdb3678
xanory32	Xanthomonas	68.821	16.783663050414805	0	0	48.19277108433735	65.0	13	xanory32_mtdb4319
xanory4	Xanthomonas	32.618	14.86917677089981	0	0	0	0	0	xanory4_mtdb564
xanory41	Xanthomonas	68.821	16.783663050414805	0	0	48.19277108433735	65.0	13	xanory41_mtdb4196
xanory5	Xanthomonas	32.618	14.86917677089981	0	0	0	0	0	xanory5_mtdb3925
xantra14	Xanthomonas	94.234	80.79132099553287	100.0	95.098	100.0	98.795	74	xantra14_mtdb1499
xantra16	Xanthomonas	98.532	100.0	100.0	91.667	100.0	98.795	80	xantra16_mtdb1483
psesyr7	Pseudomonas	77.198	55.91666666666667	100.0	90.909	100.0	100.0	29	psesyr7_mtdb1538
pseflu22	Pseudomonas	76.852	90.0	80.11363636363636	55.319	87.5	47.619	71	pseflu22_mtdb3260
psesyr3	Pseudomonas	82.143	112.00000000000001	100.0	88.068	100.0	97.917	70	psesyr3_mtdb1397
xanfra2	Xanthomonas	73.07	101.65922144224633	76.47058823529412	50.641	73.49397590361446	50.82	80	xanfra2_mtdb3294
xancam43	Xanthomonas	80.298	72.8781110402042	76.47058823529412	50.641	62.65060240963856	59.615	68	xancam43_mtdb558
xancam52	Xanthomonas	80.298	72.8781110402042	76.47058823529412	50.641	62.65060240963856	59.615	68	xancam52_mtdb3177
xanory40	Xanthomonas	67.399	17.42182514358647	0	0	46.98795180722892	64.103	13	xanory40_mtdb2770
xancam58	Xanthomonas	78.603	57.56222080408424	76.47058823529412	50.641	62.65060240963856	59.615	53	xancam58_mtdb3846
xanory44	Xanthomonas	68.821	16.783663050414805	0	0	48.19277108433735	65.0	13	xanory44_mtdb4404
xanory6	Xanthomonas	32.143	14.29483088704531	0	0	0	0	0	xanory6_mtdb3672
xantra17	Xanthomonas	99.362	100.0	100.0	97.059	100.0	98.795	80	xantra17_mtdb2693
xanory132	Xanthomonas	33.992	16.14550095724314	0	0	0	0	0	xanory132_mtdb468
psesav1	Pseudomonas	86.613	51.66666666666667	52.84090909090909	45.161	87.5	92.857	35	psesav1_mtdb3804
xanarb5	Xanthomonas	81.84	78.36630504148053	53.431372549019606	60.55	50.602409638554214	59.524	74	xanarb5_mtdb1612
psesyr34	Pseudomonas	81.259	112.5	103.40909090909092	84.615	100.0	93.75	70	psesyr34_mtdb1508
xancam27	Xanthomonas	80.298	72.8781110402042	76.47058823529412	50.641	62.65060240963856	59.615	68	xancam27_mtdb523
xanhor1	Xanthomonas	80.518	76.3241863433312	69.11764705882352	48.227	48.19277108433735	65.0	72	xanhor1_mtdb3690
xanory129	Xanthomonas	68.821	16.783663050414805	0	0	48.19277108433735	65.0	13	xanory129_mtdb4571
xanory144	Xanthomonas	33.858	16.209317166560304	0	0	0	0	0	xanory144_mtdb481
xanory146	Xanthomonas	33.333	16.081684747925973	0	0	0	0	0	xanory146_mtdb3838
xanory142	Xanthomonas	33.898	15.060625398851307	0	0	0	0	0	xanory142_mtdb482
xansac2	Xanthomonas	88.862	26.356094447989793	0	0	100.0	71.084	13	xansac2_mtdb1666
xantra20	Xanthomonas	99.36	49.84045947670708	100.0	97.549	0	0	36	xantra20_mtdb1029	84.01	26.73899170389279	0	0	38.55421686746988	100.0	24	xantra20_mtdb1031
xantra24	Xanthomonas	100.0	100.0	100.0	100.0	100.0	100.0	80	xantra24_mtdb1540
psesyr22	Pseudomonas	93.59	104.0	100.0	91.477	100.0	97.917	64	psesyr22_mtdb1501
panana6	Pantoea	88.207	109.68229954614222	100.0	95.679	100.0	99.265	72	panana6_mtdb3822
xancam16	Xanthomonas	80.298	72.8781110402042	76.47058823529412	50.641	62.65060240963856	59.615	68	xancam16_mtdb614
xancam17	Xanthomonas	80.298	72.8781110402042	76.47058823529412	50.641	62.65060240963856	59.615	68	xancam17_mtdb507
xancam30	Xanthomonas	80.298	72.8781110402042	76.47058823529412	50.641	62.65060240963856	59.615	68	xancam30_mtdb517
xancam66	Xanthomonas	79.359	63.688576898532226	76.47058823529412	50.641	62.65060240963856	59.615	59	xancam66_mtdb514
xanaxo2	Xanthomonas	80.536	73.77153797064454	31.862745098039213	56.923	67.46987951807229	71.429	62	xanaxo2_mtdb518
xanfra4	Xanthomonas	55.309	25.845564773452455	53.431372549019606	61.468	0	0	11	xanfra4_mtdb3259	79.054	9.444798978940652	0	0	0	0	0	xanfra4_mtdb3258
xanhya1	Xanthomonas	80.493	90.61901723037651	54.90196078431373	78.571	65.06024096385542	61.111	75	xanhya1_mtdb177
xanory130	Xanthomonas	33.898	15.060625398851307	0	0	0	0	0	xanory130_mtdb3416
xanory134	Xanthomonas	33.858	16.209317166560304	0	0	0	0	0	xanory134_mtdb474
xantra3	Xanthomonas	88.285	75.17549457562221	100.0	97.549	100.0	98.795	58	xantra3_mtdb1438
psesyr36	Pseudomonas	76.9	55.91666666666667	100.0	90.341	100.0	100.0	29	psesyr36_mtdb3577
xanarb2	Xanthomonas	81.271	75.30312699425654	53.431372549019606	62.385	50.602409638554214	59.524	71	xanarb2_mtdb488
xanarb7	Xanthomonas	81.759	78.36630504148053	0	0	50.602409638554214	59.524	74	xanarb7_mtdb1598
xancam41	Xanthomonas	80.298	72.8781110402042	76.47058823529412	50.641	62.65060240963856	59.615	68	xancam41_mtdb3646
xancam45	Xanthomonas	80.298	72.8781110402042	76.47058823529412	50.641	62.65060240963856	59.615	68	xancam45_mtdb3679
xancam65	Xanthomonas	80.937	79.0044671346522	76.47058823529412	50.641	62.65060240963856	59.615	74	xancam65_mtdb588
xanhor4	Xanthomonas	69.832	98.78749202297384	76.47058823529412	50.0	48.19277108433735	65.0	77	xanhor4_mtdb612
xanory140	Xanthomonas	33.858	16.209317166560304	0	0	0	0	0	xanory140_mtdb478
xanory3	Xanthomonas	32.618	14.86917677089981	0	0	0	0	0	xanory3_mtdb533
xanhor2	Xanthomonas	66.991	98.40459476707085	76.47058823529412	50.641	48.19277108433735	65.0	74	xanhor2_mtdb574
pseamy1	Pseudomonas	91.676	74.08333333333333	100.0	62.5	87.5	92.857	53	pseamy1_mtdb1631
xanarb13	Xanthomonas	80.846	79.9617102744097	0	0	50.602409638554214	59.524	76	xanarb13_mtdb1362	63.462	6.636885768985322	0	0	0	0	0	xanarb13_mtdb1363
xanarb9	Xanthomonas	67.315	98.40459476707085	53.431372549019606	61.468	50.602409638554214	59.524	75	xanarb9_mtdb1810
xancam36	Xanthomonas	80.298	72.8781110402042	76.47058823529412	50.641	62.65060240963856	59.615	68	xancam36_mtdb3573
xancam40	Xanthomonas	80.298	72.8781110402042	76.47058823529412	50.641	62.65060240963856	59.615	68	xancam40_mtdb569
xancam44	Xanthomonas	80.298	72.8781110402042	76.47058823529412	50.641	62.65060240963856	59.615	68	xancam44_mtdb571
xanory124	Xanthomonas	68.821	16.783663050414805	0	0	48.19277108433735	65.0	13	xanory124_mtdb4500
xanory128	Xanthomonas	32.618	14.86917677089981	0	0	0	0	0	xanory128_mtdb3880
xanory131	Xanthomonas	33.333	16.081684747925973	0	0	0	0	0	xanory131_mtdb4002
xanory31	Xanthomonas	68.821	16.783663050414805	0	0	48.19277108433735	65.0	13	xanory31_mtdb4319
xanory67	Xanthomonas	68.821	16.783663050414805	0	0	48.19277108433735	65.0	13	xanory67_mtdb4378
psesyr21	Pseudomonas	81.994	112.00000000000001	100.0	88.636	100.0	95.833	70	psesyr21_mtdb1685
pseant1	Pseudomonas	76.852	90.0	80.11363636363636	55.319	87.5	47.619	71	pseant1_mtdb3357
psekor2	Pseudomonas	72.245	100.58333333333334	81.25	55.944	89.58333333333334	41.86	56	psekor2_mtdb2328
psesyr5	Pseudomonas	81.731	112.66666666666667	104.54545454545455	86.413	100.0	95.833	70	psesyr5_mtdb1440
psesav2	Pseudomonas	92.119	78.25	100.0	61.932	87.5	92.857	56	psesav2_mtdb1630
psesav4	Pseudomonas	91.165	62.25000000000001	52.84090909090909	45.161	87.5	92.857	44	psesav4_mtdb4225
panana5	Pantoea	92.847	103.63086232980332	100.0	95.679	100.0	99.265	66	panana5_mtdb3610
psesyr14	Pseudomonas	81.259	112.5	103.40909090909092	84.615	100.0	93.75	70	psesyr14_mtdb1181
psesyr8	Pseudomonas	88.58	108.0	100.0	96.023	100.0	100.0	67	psesyr8_mtdb1516
xanory11	Xanthomonas	68.821	16.783663050414805	0	0	48.19277108433735	65.0	13	xanory11_mtdb4405
xanory7	Xanthomonas	68.821	16.783663050414805	0	0	48.19277108433735	65.0	13	xanory7_mtdb4378
xantra4	Xanthomonas	100.0	100.0	100.0	100.0	100.0	100.0	80	xantra4_mtdb1557
panana2	Pantoea	88.207	109.68229954614222	100.0	95.679	100.0	99.265	72	panana2_mtdb1811
pseamy5	Pseudomonas	92.119	78.25	100.0	61.932	87.5	92.857	56	pseamy5_mtdb3991
pseamy4	Pseudomonas	89.519	67.58333333333333	64.77272727272727	50.0	87.5	92.857	48	pseamy4_mtdb1693
xanory2	Xanthomonas	32.618	14.86917677089981	0	0	0	0	0	xanory2_mtdb3917
psesyr20	Pseudomonas	92.68	77.41666666666667	100.0	91.477	100.0	97.917	54	psesyr20_mtdb1603
xancam46	Xanthomonas	80.298	72.8781110402042	76.47058823529412	50.641	62.65060240963856	59.615	68	xancam46_mtdb568
xanory43	Xanthomonas	68.821	16.783663050414805	0	0	48.19277108433735	65.0	13	xanory43_mtdb4198
xantra22	Xanthomonas	99.872	100.0	100.0	99.51	100.0	100.0	80	xantra22_mtdb2399
xantra23	Xanthomonas	99.936	100.0	100.0	99.51	100.0	100.0	80	xantra23_mtdb2394
xancam68	Xanthomonas	79.637	66.75175494575623	76.47058823529412	50.641	62.65060240963856	59.615	62	xancam68_mtdb3838
xantra18	Xanthomonas	99.936	100.0	100.0	100.0	100.0	100.0	80	xantra18_mtdb1544
xantra5	Xanthomonas	99.172	100.1914486279515	101.47058823529412	95.652	100.0	98.795	80	xantra5_mtdb1425
psesyr24	Pseudomonas	80.208	112.41666666666667	102.84090909090908	80.11	100.0	89.583	70	psesyr24_mtdb3571
xanory137	Xanthomonas	33.992	16.14550095724314	0	0	0	0	0	xanory137_mtdb466
xantra1	Xanthomonas	99.553	100.0	100.0	97.549	100.0	98.795	80	xantra1_mtdb2455
xanory13	Xanthomonas	68.821	16.783663050414805	0	0	48.19277108433735	65.0	13	xanory13_mtdb4290
xancam1	Xanthomonas	80.298	72.8781110402042	76.47058823529412	50.641	62.65060240963856	59.615	68	xancam1_mtdb523
psesyr23	Pseudomonas	82.068	112.00000000000001	100.0	88.068	100.0	95.833	70	psesyr23_mtdb1496
xancam22	Xanthomonas	80.298	72.8781110402042	76.47058823529412	50.641	62.65060240963856	59.615	68	xancam22_mtdb3841
xanory102	Xanthomonas	67.399	17.42182514358647	0	0	46.98795180722892	64.103	13	xanory102_mtdb4402
xanory145	Xanthomonas	33.858	16.209317166560304	0	0	0	0	0	xanory145_mtdb486
xancam13	Xanthomonas	80.298	72.8781110402042	76.47058823529412	50.641	62.65060240963856	59.615	68	xancam13_mtdb514
xanfra3	Xanthomonas	55.309	25.845564773452455	53.431372549019606	61.468	0	0	11	xanfra3_mtdb3245	79.054	9.444798978940652	0	0	0	0	0	xanfra3_mtdb3244
xancam55	Xanthomonas	80.298	72.8781110402042	76.47058823529412	50.641	62.65060240963856	59.615	68	xancam55_mtdb505
xancam57	Xanthomonas	80.298	72.8781110402042	76.47058823529412	50.641	62.65060240963856	59.615	68	xancam57_mtdb513
psesyr13	Pseudomonas	81.994	112.00000000000001	100.0	88.068	100.0	93.75	70	psesyr13_mtdb1488
psesyr6	Pseudomonas	92.68	77.41666666666667	100.0	91.477	100.0	97.917	54	psesyr6_mtdb1603
psecor4	Pseudomonas	83.953	107.5	100.0	82.386	87.5	83.333	64	psecor4_mtdb1032
xancam35	Xanthomonas	80.298	72.8781110402042	76.47058823529412	50.641	62.65060240963856	59.615	68	xancam35_mtdb3416
xancam48	Xanthomonas	80.298	72.8781110402042	76.47058823529412	50.641	62.65060240963856	59.615	68	xancam48_mtdb579
psevir2	Pseudomonas	86.151	103.49999999999999	100.56818181818181	66.667	85.41666666666666	87.805	63	psevir2_mtdb3610
xancam49	Xanthomonas	80.298	72.8781110402042	76.47058823529412	50.641	62.65060240963856	59.615	68	xancam49_mtdb598
xantra13	Xanthomonas	99.553	100.0	100.0	97.549	100.0	97.59	80	xantra13_mtdb2458
xanarb3	Xanthomonas	81.515	78.36630504148053	53.431372549019606	61.468	50.602409638554214	59.524	74	xanarb3_mtdb966
xanory125	Xanthomonas	68.821	16.783663050414805	0	0	48.19277108433735	65.0	13	xanory125_mtdb4456
xanory143	Xanthomonas	33.858	16.209317166560304	0	0	0	0	0	xanory143_mtdb477
xanory45	Xanthomonas	68.821	16.783663050414805	0	0	48.19277108433735	65.0	13	xanory45_mtdb4404
xantra2	Xanthomonas	99.489	100.0	100.0	96.569	100.0	98.795	80	xantra2_mtdb1516
psecor2	Pseudomonas	88.969	103.49999999999999	100.0	81.818	87.5	83.333	61	psecor2_mtdb3276
psesyr35	Pseudomonas	88.958	107.91666666666666	102.27272727272727	85.0	100.0	93.75	67	psesyr35_mtdb1524
xancam69	Xanthomonas	79.259	63.688576898532226	76.47058823529412	50.641	62.65060240963856	59.615	59	xancam69_mtdb3688
xancam8	Xanthomonas	72.38	51.754945756222085	76.47058823529412	50.641	0	0	38	xancam8_mtdb499	78.555	27.37715379706445	0	0	62.65060240963856	59.615	23	xancam8_mtdb500
xanarb1	Xanthomonas	67.137	99.4256541161455	53.431372549019606	62.385	50.602409638554214	59.524	75	xanarb1_mtdb3907
xanhor5	Xanthomonas	70.026	98.78749202297384	76.47058823529412	50.641	48.19277108433735	65.0	77	xanhor5_mtdb4247
xanarb10	Xanthomonas	68.774	98.91512444160817	53.431372549019606	61.468	50.602409638554214	59.524	78	xanarb10_mtdb1778
xancam26	Xanthomonas	80.298	72.8781110402042	76.47058823529412	50.641	62.65060240963856	59.615	68	xancam26_mtdb511
xanory1	Xanthomonas	77.57	6.828334396936822	0	0	0	0	0	xanory1_mtdb2636	53.191	2.9993618379068283	0	0	0	0	0	xanory1_mtdb2638
xanory141	Xanthomonas	33.858	16.209317166560304	0	0	0	0	0	xanory141_mtdb483
xanory42	Xanthomonas	68.821	16.783663050414805	0	0	48.19277108433735	65.0	13	xanory42_mtdb4238
xantra12	Xanthomonas	99.553	100.0	100.0	97.549	100.0	97.59	80	xantra12_mtdb2459
xanarb6	Xanthomonas	81.84	78.36630504148053	53.431372549019606	61.468	50.602409638554214	59.524	74	xanarb6_mtdb545
xanarb8	Xanthomonas	67.315	98.40459476707085	53.431372549019606	61.468	50.602409638554214	59.524	75	xanarb8_mtdb621
xanory39	Xanthomonas	68.821	16.783663050414805	0	0	48.19277108433735	65.0	13	xanory39_mtdb4346
xancam10	Xanthomonas	80.298	72.8781110402042	76.47058823529412	50.641	62.65060240963856	59.615	68	xancam10_mtdb509
xancam50	Xanthomonas	80.298	72.8781110402042	76.47058823529412	50.641	62.65060240963856	59.615	68	xancam50_mtdb2107
xanory75	Xanthomonas	68.821	16.783663050414805	0	0	48.19277108433735	65.0	13	xanory75_mtdb4347
xanory135	Xanthomonas	33.858	16.209317166560304	0	0	0	0	0	xanory135_mtdb3954
xancam23	Xanthomonas	80.298	72.8781110402042	76.47058823529412	50.641	62.65060240963856	59.615	68	xancam23_mtdb507
xancam32	Xanthomonas	80.298	72.8781110402042	76.47058823529412	50.641	62.65060240963856	59.615	68	xancam32_mtdb585
psesyr19	Pseudomonas	95.032	104.0	100.0	96.023	100.0	100.0	64	psesyr19_mtdb1560
xancam34	Xanthomonas	80.385	72.8781110402042	76.47058823529412	50.641	62.65060240963856	59.615	68	xancam34_mtdb3526
xancam14	Xanthomonas	80.298	72.8781110402042	76.47058823529412	50.641	62.65060240963856	59.615	68	xancam14_mtdb516
xantra21	Xanthomonas	99.872	100.0	100.0	99.02	100.0	100.0	80	xantra21_mtdb2295
psesyr4	Pseudomonas	82.217	112.00000000000001	100.0	90.909	100.0	95.833	70	psesyr4_mtdb1562
psesyr2	Pseudomonas	82.217	112.00000000000001	100.0	90.909	100.0	95.833	70	psesyr2_mtdb1414
xancam12	Xanthomonas	80.298	72.8781110402042	76.47058823529412	50.641	62.65060240963856	59.615	68	xancam12_mtdb520
xanhor6	Xanthomonas	73.571	100.44671346522016	76.47058823529412	50.641	48.19277108433735	65.0	80	xanhor6_mtdb623
xanhor7	Xanthomonas	80.401	73.2610082961072	76.47058823529412	50.641	48.19277108433735	65.0	69	xanhor7_mtdb580
xanory136	Xanthomonas	33.858	16.209317166560304	0	0	0	0	0	xanory136_mtdb542
xanves1	Xanthomonas	80.452	79.0044671346522	31.862745098039213	60.0	62.65060240963856	57.692	74	xanves1_mtdb2951
pseamy3	Pseudomonas	84.579	104.83333333333333	100.0	62.5	87.5	92.857	65	pseamy3_mtdb3716
xancam11	Xanthomonas	78.603	57.56222080408424	76.47058823529412	50.641	62.65060240963856	59.615	53	xancam11_mtdb524
xancam53	Xanthomonas	80.298	72.8781110402042	76.47058823529412	50.641	62.65060240963856	59.615	68	xancam53_mtdb553
xancam54	Xanthomonas	80.385	72.8781110402042	76.47058823529412	50.641	62.65060240963856	59.615	68	xancam54_mtdb589
xanory133	Xanthomonas	33.992	16.14550095724314	0	0	0	0	0	xanory133_mtdb465
pseman1	Pseudomonas	63.742	100.66666666666666	60.79545454545454	55.14	83.33333333333334	57.5	56	pseman1_mtdb2288
pseamy2	Pseudomonas	95.896	99.5	100.0	94.318	87.5	92.857	61	pseamy2_mtdb1500
panana7	Pantoea	81.016	90.84720121028744	100.0	95.679	100.0	100.0	58	panana7_mtdb2974
psesav3	Pseudomonas	93.076	103.49999999999999	100.0	94.318	87.5	92.857	64	psesav3_mtdb1468
xancam28	Xanthomonas	80.298	72.8781110402042	76.47058823529412	50.641	62.65060240963856	59.615	68	xancam28_mtdb517
xancam38	Xanthomonas	80.298	72.8781110402042	76.47058823529412	50.641	62.65060240963856	59.615	68	xancam38_mtdb3568
xanhor3	Xanthomonas	69.961	98.78749202297384	76.47058823529412	50.641	48.19277108433735	65.0	77	xanhor3_mtdb550
xanory12	Xanthomonas	68.821	16.783663050414805	0	0	48.19277108433735	65.0	13	xanory12_mtdb4379
xanory138	Xanthomonas	33.992	16.14550095724314	0	0	0	0	0	xanory138_mtdb472
xanory100	Xanthomonas	70.37	15.507338864071475	0	0	48.19277108433735	65.0	11	xanory100_mtdb576
xanory35	Xanthomonas	68.821	16.783663050414805	0	0	48.19277108433735	65.0	13	xanory35_mtdb2341
xanory9	Xanthomonas	68.821	16.783663050414805	0	0	48.19277108433735	65.0	13	xanory9_mtdb4353
psesyr17	Pseudomonas	81.333	112.5	103.40909090909092	84.615	100.0	93.75	70	psesyr17_mtdb1455
xanfra1	Xanthomonas	73.07	101.65922144224633	76.47058823529412	50.641	73.49397590361446	50.82	80	xanfra1_mtdb3293
xanory104	Xanthomonas	67.399	17.42182514358647	0	0	46.98795180722892	64.103	13	xanory104_mtdb4362
pseflu24	Pseudomonas	67.897	112.91666666666667	68.18181818181817	59.167	87.5	47.619	68	pseflu24_mtdb3166
xanarb12	Xanthomonas	68.774	98.91512444160817	53.431372549019606	61.468	50.602409638554214	59.524	78	xanarb12_mtdb2654
xancam61	Xanthomonas	78.603	57.56222080408424	76.47058823529412	50.641	62.65060240963856	59.615	53	xancam61_mtdb525
xancam74	Xanthomonas	80.21	72.8781110402042	76.47058823529412	50.641	62.65060240963856	59.615	68	xancam74_mtdb587
xanfra5	Xanthomonas	73.007	101.65922144224633	76.47058823529412	50.641	73.49397590361446	50.82	80	xanfra5_mtdb639
xanory139	Xanthomonas	33.858	16.209317166560304	0	0	0	0	0	xanory139_mtdb484
xanory68	Xanthomonas	68.821	16.783663050414805	0	0	48.19277108433735	65.0	13	xanory68_mtdb4343
xancam39	Xanthomonas	80.298	72.8781110402042	76.47058823529412	50.641	62.65060240963856	59.615	68	xancam39_mtdb588
xantra6	Xanthomonas	95.666	103.063178047224	100.0	92.157	100.0	98.795	83	xantra6_mtdb1480
xantra19	Xanthomonas	99.426	100.0	100.0	96.569	100.0	98.795	80	xantra19_mtdb404
xancam33	Xanthomonas	80.385	72.8781110402042	76.47058823529412	50.641	62.65060240963856	59.615	68	xancam33_mtdb598
xancam42	Xanthomonas	80.298	72.8781110402042	76.47058823529412	50.641	62.65060240963856	59.615	68	xancam42_mtdb580
xancam47	Xanthomonas	80.298	72.8781110402042	76.47058823529412	50.641	62.65060240963856	59.615	68	xancam47_mtdb3680
panana4	Pantoea	83.631	101.66414523449319	100.0	95.679	100.0	100.0	93	panana4_mtdb1452
xanory126	Xanthomonas	68.821	16.783663050414805	0	0	48.19277108433735	65.0	13	xanory126_mtdb4513
psesyr33	Pseudomonas	84.582	76.75	100.0	89.205	0	0	46	psesyr33_mtdb2124	98.329	34.91666666666667	0	0	100.0	97.917	23	psesyr33_mtdb2123
psesyr39	Pseudomonas	88.65	108.66666666666667	104.54545454545455	95.652	100.0	100.0	67	psesyr39_mtdb4632
psesyr16	Pseudomonas	80.991	112.66666666666667	104.54545454545455	83.152	100.0	93.75	70	psesyr16_mtdb1483
xanory38	Xanthomonas	67.399	17.42182514358647	0	0	46.98795180722892	64.103	13	xanory38_mtdb4425
xantra15	Xanthomonas	98.851	100.0	100.0	96.569	100.0	98.795	80	xantra15_mtdb1739
panana3	Pantoea	93.896	84.26626323751891	100.0	95.679	100.0	100.0	61	panana3_mtdb3535
psesyr15	Pseudomonas	84.087	99.5	100.56818181818181	58.192	87.5	85.714	58	psesyr15_mtdb1565
xancam56	Xanthomonas	80.298	72.8781110402042	76.47058823529412	50.641	62.65060240963856	59.615	68	xancam56_mtdb508
xancam37	Xanthomonas	80.298	72.8781110402042	76.47058823529412	50.641	62.65060240963856	59.615	68	xancam37_mtdb3571
xancam18	Xanthomonas	80.298	72.8781110402042	76.47058823529412	50.641	62.65060240963856	59.615	68	xancam18_mtdb521
xancam20	Xanthomonas	80.298	72.8781110402042	76.47058823529412	50.641	62.65060240963856	59.615	68	xancam20_mtdb507
xanory37	Xanthomonas	68.821	16.783663050414805	0	0	48.19277108433735	65.0	13	xanory37_mtdb546
